# Spatial lung niches shape *Pseudomonas aeruginosa* persistence

**DOI:** 10.64898/2026.07.01.735213

**Authors:** Cecilia Kyany’a, Duy Pham, Nana-Jane Chipampe, Phumrapee Boonklang, Louise Ellison, Andrew J. Balmer, Catherine Tudor, Jasmine Halliwell, Hon Man Chan, Vanessa Brito Pereira, Benjamin Rumney, Holly Anderson, Shevaniee Umamaheswaran, Mia Franulovic, Terry K. Judah, Sam Dougan, Minal Patel, Omer Bayraktar, Hannah Wong, Kenny Roberts, Sarah A. Teichman, R. Andres Floto, Josephine M. Bryant

## Abstract

Chronic *Pseudomonas aeruginosa* lung infection is a major cause of morbidity and mortality in people with pre-existing lung disease. Once established, infection is rarely eradicated and often persists despite prolonged antimicrobial therapy, but the underlying mechanisms remain poorly understood. To define how *P. aeruginosa* occupies and adapts to diseased lung tissue, we applied host–pathogen spatial transcriptomics to profile over 23 million lung cells from explanted and resected lungs from people with Cystic Fibrosis (CF) and chronic obstructive pulmonary disease (COPD), mapping bacterial niches and transcriptional states *in situ*.

We found that *P. aeruginosa* adopted distinct niche-linked states across chronically infected human lung tissue. Bacterial burden was highest in airway lumens, but bacteria also occupied submucosal glands, parenchyma and, unexpectedly, blood vessel lumens in CF tissue. Within airway lumens, two coupled host–pathogen states emerged: an alginate-rich biofilm-like state linked to PI3-positive neutrophil inflammation and host chemical-sensing programmes; and a motile, quorum-sensing state with activated type 6 secretion linked to human ciliary stress, epithelial remodelling and proteolytic injury. Intravascular bacteria co-localised with neutrophils, fibrin and vascular-remodelling signatures, suggesting local breach of barrier integrity and subsequent immune containment. *P. aeruginosa* also displayed disease-specific cellular associations, with neutrophil-dominated interactions in CF and greater association with macrophages and dendritic cells in COPD.

**Together, these data reveal chronic *P. aeruginosa* infection as a spatially partitioned ecosystem in which anatomical microenvironments impose distinct bacterial lifestyles and host inflammatory states.** This niche-resolved framework helps explain how persistent infection can diversify within a single lung and suggests that eradication therapies may need to target multiple anatomical and cellular niches to be effective.
