## Supplementary tables for "Spatial lung niches shape *Pseudomonas aeruginosa* persistence"

### Sheet: S Table 1
# Donor information provided by tissue bank
Donor ID	Age	Sex	Primary diagnosis	Key respiratory features / organisms	Key respiratory comorbidities / complications
A	33	M	Cystic fibrosis	Pseudomonas; previous Staphylococcus aureus	Previous right pneumothorax
B	29	M	Cystic fibrosis	Pseudomonas aeruginosa; intermittent Staphylococcus aureus	CF-related asthma; haemoptysis requiring bronchial artery embolisation
C	41	M	Cystic fibrosis	Pseudomonas aeruginosa ; intermittent Achromobacter; intermittent MRSA	LTOT/NIV
D	32	M	Cystic fibrosis	Pandoraea; intermittent Pseudomonas; intermittent Stenotrophomonas maltophilia	Aggressive bronchiectasis
E	24	M	Cystic fibrosis	Pandoraea; Pseudomonas	Lobar collapse
F	27	M	Cystic fibrosis	Pseudomonas aeruginosa; previous Staphylococcus aureus	CF-related asthma; elevated Aspergillus IgG
G	30	M	Cystic fibrosis	Pseudomonas; previous Aspergillus; Stenotrophomonas maltophilia	Allergic bronchopulmonary aspergillosis
H	21	F	Cystic fibrosis	Aspergillus; Pseudomonas; Scedosporium; previous Mycobacterium palustre	Right pneumothorax
I	34	F	Cystic fibrosis	Pseudomonas colonisation	Ambulatory oxygen
J	35	F	Cystic fibrosis	Pseudomonas	None specified
K	22	F	Cystic fibrosis	Pseudomonas; chronic Burkholderia vietnamiensis; previous Mycobacterium abscessus	Progressive bronchiectasis
L	50	M	COPD/emphysema	Pseudomonas-positive respiratory culture	Childhood asthma
M	60	F	COPD	Pseudomonas	Right upper lobe lesion previously under surveillance

### Sheet: S table 2
# Accessions for data
Donor	Lung location	Type of data	Accession
A	LLL	Bulk tissue RNAseq	EGAN00004696340
A	LUL	Bulk tissue RNAseq	EGAN00004696341
A	RLL	Bulk tissue RNAseq	EGAN00004696342
A	RML	Bulk tissue RNAseq	EGAN00004696343
A	RUL	Bulk tissue RNAseq	EGAN00004696344
B	LLL	Bulk tissue RNAseq	EGAN00004696345
B	LUL	Bulk tissue RNAseq	EGAN00004696346
B	RLL	Bulk tissue RNAseq	EGAN00004696347
B	RML	Bulk tissue RNAseq	EGAN00004696348
B	RUL	Bulk tissue RNAseq	EGAN00004696349
C	LLL	Bulk tissue RNAseq	EGAN00004696362
C	LUL	Bulk tissue RNAseq	EGAN00004696363
C	RLL	Bulk tissue RNAseq	EGAN00004696364
C	RML	Bulk tissue RNAseq	EGAN00004696367
C	RUL	Bulk tissue RNAseq	EGAN00004696365
D	LLL	Bulk tissue RNAseq	EGAN00004696406
D	LUL	Bulk tissue RNAseq	EGAN00004696405
D	RLL	Bulk tissue RNAseq	EGAN00004696404
D	RML	Bulk tissue RNAseq	EGAN00004696403
D	RUL	Bulk tissue RNAseq	EGAN00004696402
E	LLL	Bulk tissue RNAseq	EGAN00004696400
E	LUL	Bulk tissue RNAseq	EGAN00004696399
E	RLL	Bulk tissue RNAseq	EGAN00004696398
E	RML	Bulk tissue RNAseq	EGAN00004696397
E	RUL	Bulk tissue RNAseq	EGAN00004696396
F	LLL	Bulk tissue RNAseq	EGAN00004696395
F	LUL	Bulk tissue RNAseq	EGAN00004696394
F	RLL	Bulk tissue RNAseq	EGAN00004696393
F	RML	Bulk tissue RNAseq	EGAN00004696392
F	RUL	Bulk tissue RNAseq	EGAN00004696391
G	LLL	Bulk tissue RNAseq	EGAN00004696387
G	LUL	Bulk tissue RNAseq	EGAN00004696386
G	RLL	Bulk tissue RNAseq	EGAN00004696366
G	RML	Bulk tissue RNAseq	EGAN00004696368
G	RUL	Bulk tissue RNAseq	EGAN00004696369
H	LLL	Bulk tissue RNAseq	EGAN00004696370
H	LUL	Bulk tissue RNAseq	EGAN00004696371
H	RLL	Bulk tissue RNAseq	EGAN00004696372
H	RML	Bulk tissue RNAseq	EGAN00004696373
H	RUL	Bulk tissue RNAseq	EGAN00004696374
I	LLL	Bulk tissue RNAseq	EGAN00004696375
I	LUL	Bulk tissue RNAseq	EGAN00004696376
I	RLL	Bulk tissue RNAseq	EGAN00004696377
I	RML	Bulk tissue RNAseq	EGAN00004696408
J	LUL	Bulk tissue RNAseq	EGAN00004696407
J	RUL	Bulk tissue RNAseq	EGAN00004696378
K	LLL	Bulk tissue RNAseq	EGAN00004696379
K	LUL	Bulk tissue RNAseq	EGAN00004696380
L	LLL	Bulk tissue RNAseq	EGAN00004696381
L	LUL	Bulk tissue RNAseq	EGAN00004696382
L	RLL	Bulk tissue RNAseq	EGAN00004696383
L	RML	Bulk tissue RNAseq	EGAN00004696384
L	RUL	Bulk tissue RNAseq	EGAN00004696385
M	RLL	Bulk tissue RNAseq	EGAN00004696390
M	RML	Bulk tissue RNAseq	EGAN00004696389
M	RUL	Bulk tissue RNAseq	EGAN00004696388
A	LLL	DNA -PsA enrichment	ERS25120161
A	LUL	DNA -PsA enrichment	ERS25120179
A	RLL	DNA -PsA enrichment	ERS25120181
A	RML	DNA -PsA enrichment	ERS25120178
A	RUL	DNA -PsA enrichment	ERS25120177
B	LLL	DNA -PsA enrichment	ERS25120213
B	LUL	DNA -PsA enrichment	ERS25120174
B	RLL	DNA -PsA enrichment	ERS25120214
B	RML	DNA -PsA enrichment	ERS25120172
B	RUL	DNA -PsA enrichment	ERS25120168
C	LLL	DNA -PsA enrichment	ERS25120162
C	LUL	DNA -PsA enrichment	ERS25120169
C	RLL	DNA -PsA enrichment	ERS25120165
C	RML	DNA -PsA enrichment	ERS25120167
C	RUL	DNA -PsA enrichment	ERS25120163
D	LLL	DNA -PsA enrichment	ERS25120225
D	LUL	DNA -PsA enrichment	ERS25120200
D	RLL	DNA -PsA enrichment	ERS25120220
D	RML	DNA -PsA enrichment	ERS25120199
D	RUL	DNA -PsA enrichment	ERS25120198
E	LLL	DNA -PsA enrichment	ERS25120196
E	LUL	DNA -PsA enrichment	ERS25120217
E	RLL	DNA -PsA enrichment	ERS25120212
E	RML	DNA -PsA enrichment	ERS25120195
E	RUL	DNA -PsA enrichment	ERS25120194
F	LLL	DNA -PsA enrichment	ERS25120193
F	LUL	DNA -PsA enrichment	ERS25120219
F	RLL	DNA -PsA enrichment	ERS25120191
F	RML	DNA -PsA enrichment	ERS25120192
F	RUL	DNA -PsA enrichment	ERS25120218
G	LLL	DNA -PsA enrichment	ERS25120189
G	LUL	DNA -PsA enrichment	ERS25120188
G	RLL	DNA -PsA enrichment	ERS25120164
G	RML	DNA -PsA enrichment	ERS25120180
G	RUL	DNA -PsA enrichment	ERS25120171
H	LLL	DNA -PsA enrichment	ERS25120175
H	LUL	DNA -PsA enrichment	ERS25120208
H	RLL	DNA -PsA enrichment	ERS25120160
H	RML	DNA -PsA enrichment	ERS25120176
H	RUL	DNA -PsA enrichment	ERS25120209
I	LLL	DNA -PsA enrichment	ERS25120166
I	LUL	DNA -PsA enrichment	ERS25120173
I	RLL	DNA -PsA enrichment	ERS25120170
I	RML	DNA -PsA enrichment	ERS25120202
I	RUL	DNA -PsA enrichment	ERS25120207
J	LLL	DNA -PsA enrichment	ERS25120206
J	LUL	DNA -PsA enrichment	ERS25120201
J	RLL	DNA -PsA enrichment	ERS25120183
J	RML	DNA -PsA enrichment	ERS25120203
J	RUL	DNA -PsA enrichment	ERS25120205
K	LLL	DNA -PsA enrichment	ERS25120182
K	LUL	DNA -PsA enrichment	ERS25120184
L	LLL	DNA -PsA enrichment	ERS25120215
L	LUL	DNA -PsA enrichment	ERS25120185
L	RLL	DNA -PsA enrichment	ERS25120186
L	RML	DNA -PsA enrichment	ERS25120187
L	RUL	DNA -PsA enrichment	ERS25120216
M	RLL	DNA -PsA enrichment	ERS25120211
M	RML	DNA -PsA enrichment	ERS25120190
M	RUL	DNA -PsA enrichment	ERS25120210

### Sheet: S table 3
P. aeruginosa Xenium Probes
name	rbd5	rbd3
PA0044	TATTCAATCATCTCAGCAGA	ACCCGTCTTTCGTGGCTGAG
PA0044	GAAGCACCGAAGGGCG	AGGGCCTGCTCTCCCG
PA0044	CGTCCCTTCGTGGCGA	TCATCGAGTGGCTGGG
PA0044	CTGCCGCCGAGATCAAGC	AGATGATGCTGCAAAAGGC
PA0044	TGGCGACTTTGACAGCGGA	GAGGCTGGCGAAGGATCACA
PA0044	CTGGTCGGGATTCGCG	ATGGCAGCCGGATCGA
PA0044	CCCGCCTGCTCGAACA	GAGCGTTGGGGGGATCG
PA0044	CGAAATCGCCGTCCAACTGC	ATGCGGTAATGGACAAGGTC
PA0044	CCACGCGGTAGAGAGCGA	GGTAAAGGGCGAGCCTGTC
PA0044	CTCGGCGAACACCCGG	ACGGGCCGTACAGCGA
PA0044	TCTCTATACCAACGGCGAGT	ACCAGCACCTGAATCGGTCC
PA0044	GATCGACCGGGGCATGTCT	GCCGCGTTCGAAAAGAGCG
PA0044	CGATAACCACCCTGTTCGGC	AGATCCGGGATCGATGTCAG
PA0044	CTACGACAAGGGGACCGAC	ATGCGCGTGCTTCTCAGTG
PA0044	GGTGCTCGAAGAGGCC	ACGCTGGGGGAACGGA
PA0044	AACCGGGACGGATCGTTC	AGGCAAGCCCCAGGAACA
PA0085	TATGTTCATCAAGATCGGCG	ACGTCAAGGGTGAGTCCAAG
PA0085	GCCGAGGAAATCGACGT	GCTGGCATGGAGCTGGG
PA0085	CGGCAAGCACTATCCGC	AGGCGAAGCTGACCATCC
PA0085	TGATCATCACCCTGAAGGAA	GTCCTGGTGTCCTCGGTGAG
PA0668.1	CGCGTAGGTGGTTCAGCAA	GTTGGATGTGAAATCCCCGG
PA0668.1	GGAGCTAATCCCATAA	AACCGATCGTAGTCCG
PA0668.4	TCAGTGGCAAGCTTAACCGT	ATAGGGTAGGCGTAGCGAAA
PA0668.4	GCTGCGGGTGTCACGTA	AGTGACGCGGTAGAGGAG
PA0668.4	TACTTCTGGTTACTGCG	ATGGAGGGACGGAGAAG
PA0668.4	GCTAGGGTGAAGGATTT	ACTCCGTAAGCTCTGGC
PA0668.4	TAACTCTGGTCCGTAA	TCCGGATCGAGGACAGT
PA1148	GAGGAAGCCTTCGACCTCT	GGAACGAATGCGCCAAGGC
PA1148	CTGGAGGGCGGCAACG	ACGCGCTCAAGCTGGC
PA1148	CCTCGAAGGTGGCGTCG	AGCCGAACAAGCCGGTG
PA1148	AAGCCTTCGAACATCAAGGT	GTTCATCCACGAACTGAACG
PA1148	ACATGTCGCCGATCTACACC	ATCGAGATGGGCGACGAGTT
PA1148	GCCACCTTCTTCGTCA	GGGCGCACGAGAGCAA
PA1148	CAGCCATGCCGGGGTC	AGCGTGGTCATGGCCC
PA1148	GAATGGGCCAGCGGCAA	GGTGTTGTGCCTGCTCGA
PA1148	CTGCAACCTCGACGATACCT	GGGAAGGCAAGATCTACCGG
PA1148	GGACATCAAGCCCACGGTC	ATCAGTCATCGCCTGCATTT
PA1148	GCCGCTGGAGACCTTC	ACCCGTCATCGCCAGC
PA1148	CTTCGTCCGGCAGGGC	ACAGGCAACGACGAGGC
PA1148	TGGAGCGCAACTATCCC	ACTGGCGCGGAGTTCCT
PA1148	CACCGCCAACTGGAGG	AGCGCGGCTATGTGTTC
PA1148	CGGCACCTTCCTCGAA	GCGGCGCAAAGCATCGT
PA1148	CAGGACCTCGACGCGATCT	GGCGCGGTTTCTATATCGC
PA1148	TGCTGCGGGTCTATGT	GCCGCGCTCGAGTCTG
PA1148	CGAGCGCACCGTGGTG	ATTCCCTCGGCGATCCC
PA1148	GACCTCGACCCGTCCAGC	ATCCCCGACAAGGAACAGG
PA1430	TGGAACGCTCAAGTGGAAA	ATTGGAGTGGAGCGCCATC
PA1430	GCGACCTTGGATTCTCG	AAGATCCTGTTCGGCCT
PA1430	ACTACGAGAACGCCTTCA	TCGTCGGCAACTACCCGG
PA1430	CAGACGCGAAAGCAGCACG	AGTTCTTCGAGGAAGCCTC
PA1430	CCGAGGCCAACCGTTTC	ATGGAGTCGGTCCTGCC
PA1430	AGAGCGGTGCCGGACT	GGCCTTCGAACATCCG
PA1430	TATGGGAAATATTCGGCGG	AAGTTCGGTGTGACCTCCCG
PA1430	CCATTATGGCCGTTAATTT	GGGTCTTATTACTCTCTGA
PA1432	CGTACAAATTGGTCGGCGCG	AAGAGTTCGATAAAAAACTG
PA1432	ACAAGTTGCGTGCTCAAGT	GTTCAAGGAGCGCAAAGGC
PA1432	ATCGACGAGATGGAAATCG	ATGGTTATGACGCACTCAGT
PA1432	AAGATACTCCTGAAGCCCA	GGTTTTCGGTTGCTGGCGA
PA1432	GTGGCCTTGCGCATCG	AACTCAATGCCAAGAC
PA1432	GGGGAGTGCTGGTGGAACA	GCGACTGGCGGTTTCATGA
PA1706	AAACCTTAATGCCGCTCGCG	AGCTGTTCCTGGACGAGCTC
PA1706	CTGGCCCTGTTGCGCA	GCGAGCGGATCGTGCT
PA1706	GGGATCTGCGCGAGTTCCT	GGTGTCGGCCTATTTCAGCC
PA1706	GATGTCATCGGTGTCTACAA	GGATGTCCTGCAGACCCAGG
PA1706	CGCGGAGTTGAAGGTCTACA	GCGTGATCCAGTCGCAGATC
PA1706	CAAGCAGGGCATCAGGATCG	ACGCTGGCGGTATCGATCTG
PA1706	GAGTATGCGCTGCTGAGCAA	TCTGGATACCTTCAGCGGCA
PA1706	CAGCGATGAGTACCCCTTCG	AGAAGGACAACAACCCGGTC
PA1706	CAAGGTCAACGAGAAGACC	ACCCTGCTCAACGACACCAG
PA1706	TCAACCGCTTCATCCAGA	AATACGACAGCGTCCTGCG
PA2462	CCGGCCAGGATCTCGACTTG	AGCTCTCGGTTGATCGACAA
PA2462	GATATCCAGGCATTCGTCCT	GGACAACCGTAGTGGCTCCA
PA2462	GCCTGAAGCTGGTAGCCGAT	GAGGCGAACAGTTCCAAGGG
PA2462	TCAGGACTCGCTGACTCTCG	ACCTGGGCATCCTAAACAAT
PA2462	GGAAGACAGTTTTCCCTCA	AAACTGGTCGGCAGATAAGA
PA2462	ATATCCAGGCATTCGTCCT	GGACAACCGTAGTGGCTCC
PA2462	CGTATCGTCGCCAAGGATG	AACTGCGTGCCAAACTCGG
PA2462	CCTGGACAACAGCCGATCA	GGGATCATCAGTGCCAACG
PA2462	CCAGAAAGGCAATCTTGGC	AGTAATGACGGGCTCGGCC
PA2462	CTCTGGACAACAGCCTCGA	AGGTGTTCTCTCCGGCACC
PA2462	TGCTTAGCGAAGGTCGTCT	GAAACTGACTGCCGAGCGA
PA2462	CCAGCAAAGCATCGACGTC	ATTCTGGACGGCGTATTGG
PA2462	GTCGCTGCACTCGTCTTCG	ACAACCATAGCGGCATCGT
PA2462	CCTGGTGGATGTAACGCTC	AGTGGTGCATTGGACAACC
PA2462	TGAAGGCCGACCAGGTCAA	TAACCAGGCGGGGACTTTC
PA2462	CAGCGTCGGCGGAGAGATA	TCCAGCGACCGTGCTTTTA
PA2462	TGGAGCTTGTAGCCGACCA	GGTGAGCAACGGCAACCAA
PA2462	ATCACCAACCTCTACGGGG	ATGTGTACAGCCTCGGCAG
PA2462	GTGATATGCGTTTCTCCGT	GAGTTCACTTCTCAATAGA
PA2462	GGGAAAAACTAGGTCTTCG	AGCGAGCTTGTCTGGATCA
PA3544	TCGGCCTGGACGTGAAGATC	ACCGGCGAATCGGAAAACGA
PA3544	GCGGCACCCTCAACGAC	ATCGGTATCGACCTGCGG
PA3544	CAGTGGGGCGACTGGA	GCGCCTACTTCATGGGC
PA3544	ACAAGAGCTACCTCGCCGC	ACGCGAATTCTGGGTCGACT
PA3544	CAAGGACCGCACCCATGT	GTTCGGCGACATTTCCACC
PA3544	ATAGGCGTGCGCATCC	ACCACGCCGACGACAG
PA3544	GACAACCTCGACAAGACCT	ATACCGGCCAGCTCACCTG
PA3544	GGCGATGCCTACAACT	ATCGTTCGAGCATGCCG
PA3544	CCTGCGCTGGAACATCG	ACGAGCAATGGAAGGCCG
PA3544	GACCGGGCTGGAGAGCAA	TCGCTCCAACTTCACCGG
PA3544	CGGTACCAGCGGCATC	AACGCCGCCCTGCAAC
PA3544	ACCGACTCGACCATGC	ACCGCGCCTTCGTCGA
PA3841	TTCAATCGCTTCAGCA	GAGTCCGTCTTTCGCC
PA3841	CAGTGGGCGTTTGGGAC	AGATTGAGGCCCGCCAG
PA3841	CACTCGTGCGTCCCTTCGT	GGCGATCATGGACTGGCTG
PA3841	TCAGGACGCGCAGCCT	GCGGTCATGTCCTCGGC
PA3841	ACCTTGAAGGGACTCG	ACAAGGCGAGCGAGCT
PA3841	CCGCCTGCTCGAACGG	AGCATCGGCGGGATCG
PA3841	CCGCGAGTCAACTGGT	GCTCGACGCAAGCCCG
PA3841	CGAAATCACCGACCAGTTGC	ATCAGGTAATGAGCGAGGTC
PA3841	CCAAGCGGTAGAGAGCGA	GGTCAGCAGAGTATCGGCC
PA3841	GGGGCGGATGCGGAAAA	GTACCTGGGCAGACAGC
PA3841	GCTTGGTCTCTACACCGGCA	TTCACTACGCGGACCTGAAT
PA3841	GAGCTGGATGCGGGACAAAA	GCTGATCGACCAAGGTATGT
PA3841	CAGGCTGAACAGGTAGTG	AAGACTTTCCGTGGCACCC
PA3841	GCCTTCAACGCCGTGGAA	GAGGGCAAGGTTGGCCAC
PA3841	CTCCCTGAACCCCGGT	GTCGCGAGGAGCTTCG
PA3841	GGCAGGTCCGGAATCGAT	GTCAGCGGGATATCGAAC
PA3841	ATAACAAAGAGACCGAC	ATGCGCGTGCTGCTGAG
PA3841	GACCTGGCAAGCAAACCGG	AACGTTCAGGCGAGGTCCAG
PA4385	CGAGTCCATCGGCCAGATC	ATTGCCGAAGCCATGGAAAA
PA4385	CACCTGGGCAACGCCAA	GCGCGTCGTGATCAACAA
PA4385	CCGGTGTGCAGGCTGAT	ATCGAAGCCCGCGTCCT
PA4385	GGTGTTGCCGTGATCA	AGGTAGGCGCTGCCAC
PA4385	CCTGAAGGGTGACAACGAGG	AGCAGAACGTCGGTATCGCC
PA4385	ACTACGGCTTCAACGCT	GCTACCGGCGTGTACGG
PA4462	AGTGGAGCGAACGCATACCC	AGCGAGTTGCCGGTGGATAC
PA4462	GCCTGCACAGCCACCT	GCTCTGGCAGGTCAAC
PA4462	CATCGATAGCATCAACAACG	ATGGCTACCTCGAAGAGTCC
PA4462	GATCCGGAACTGGACGTCG	AGCTCGACGAAGTGGAAGT
PA4462	CTGCTGCAACTGCGCCA	GTTGCCGTCCACCACGC
PA4462	CTGCGCCTGGTATCCG	ACTACCTCGACCTGCTC
PA4462	GCCCGGTTCGCAGATCG	AATCGAGCGAAGCCGAA
PA4462	CGCGGCATTTTCGAGCTGAA	ATATTTCTTTTCAAGTCACG
PA4462	TCAAGTGGCTCGCCGC	ACCGTCGCCAAATACC
PA4462	GGCATAGCCCCTTCGA	GCGAGCGCAAGCGACT

### Sheet: S table 4
P. aeruginosa Visium Probes
Probe name	Target	Probe Sequence
PSA_ITS_LHS	rRNA_ITS	ccttggcacccgagaattccaTCACCAGTGAAAGAGATCATTCAGT
PSA_ITS_RHS	rRNA_ITS	/5Phos/CTTACTTCTATCACATACCCGAATTaaaaaaaaaaaaaaaaaaaaaaaaaaaaaa
PSA_ETS_LHS	rRNA_ETS	ccttggcacccgagaattccaAGATAAAACTCTCGAATTCACGAGT
PSA_ETS_RHS	rRNA_ETS	/5Phos/GTTACTTGCGTTGCTGATAATCTTGaaaaaaaaaaaaaaaaaaaaaaaaaaaaaa
PSA_16S_LHS	16S rRNA	ccttggcacccgagaattccaAGGGGAATCAAGTTCCCAGTGAGAT
PSA_16S_RHS	16S rRNA	/5Phos/CTCATCTTGAGGCAAGTTTCCCGCTaaaaaaaaaaaaaaaaaaaaaaaaaaaaaa
PA2462_2761954:2762004_LHS	PA2462	ccttggcacccgagaattccaTTGTCGGGGAAGGCTGTGATCACCT
PA2462_2761954:2762004_RHS	PA2463	/5Phos/TTCCTGTAGCGGGCTGATAAACAACaaaaaaaaaaaaaaaaaaaaaaaaaaaaaa
PA2462_2762019:2762069_LHS	PA2464	ccttggcacccgagaattccaATCACGAACCTCATAAGCAACCCAT
PA2462_2762019:2762069_RHS	PA2465	/5Phos/TTAGCGGGATCACCCTTGCTTGTATaaaaaaaaaaaaaaaaaaaaaaaaaaaaaa
PA2462_2762084:2762134_LHS	PA2466	ccttggcacccgagaattccaCTGTTTGGGCATACCATTTGGTACT
PA2462_2762084:2762134_RHS	PA2467	/5Phos/AGGGGACGTCGCAATATCACCAACCaaaaaaaaaaaaaaaaaaaaaaaaaaaaaa
PA4385_4915602:4915652_LHS	groEL	ccttggcacccgagaattccaCCGCAGCCTGCAGAGCGGAACGAGT
PA4385_4915602:4915652_RHS	groEL	/5Phos/GACCTTGGCCGGGTCCAGGATGCCCaaaaaaaaaaaaaaaaaaaaaaaaaaaaaa
PA4385_4915793:4915843_LHS	groEL	ccttggcacccgagaattccaCGCAGCAGGGCGATACCGACGTTCT
PA4385_4915793:4915843_RHS	groEL	/5Phos/GCTCCTCGTTGTCACCCTTCAGGCCaaaaaaaaaaaaaaaaaaaaaaaaaaaaaa
PA4385_4916057:4916107_LHS	groEL	ccttggcacccgagaattccaGTTTCCTCGATCTGCTTGCGGATCT
PA4385_4916057:4916107_RHS	groEL	/5Phos/GCAGGACGCGGGCTTCGATATCAGCaaaaaaaaaaaaaaaaaaaaaaaaaaaaaa
PA0044_60080:60130_LHS	exoT	ccttggcacccgagaattccaGGCGCAGGTCCTGTTCCTGGGGCTT
PA0044_60080:60130_RHS	exoT	/5Phos/GCCTGAACGATCCGTCCCGGTTGCCaaaaaaaaaaaaaaaaaaaaaaaaaaaaaa
PA0044_59994:60044_LHS	exoT	ccttggcacccgagaattccaCTCCGTTCCCCCAGCGTGGCCTCTT
PA0044_59994:60044_RHS	exoT	/5Phos/CGAGCACCCGACGGGTCACACCCTGaaaaaaaaaaaaaaaaaaaaaaaaaaaaaa
PA0044_59933:59983_LHS	exoT	ccttggcacccgagaattccaCACTGAGAAGCACGCGCATGTCGGT
PA0044_59933:59983_RHS	exoT	/5Phos/CCCCTTGTCGTAGAGGATCTCCTGCaaaaaaaaaaaaaaaaaaaaaaaaaaaaaa
PA1706_1853106:1853156_LHS	pcrV	ccttggcacccgagaattccaATGTCGCGCAGGACGCTGTCGTATT
PA1706_1853106:1853156_RHS	pcrV	/5Phos/TCTGGATGAAGCGGTTGAGCGCCTCaaaaaaaaaaaaaaaaaaaaaaaaaaaaaa
PA1706_1853054:1853104_LHS	pcrV	ccttggcacccgagaattccaCCGCCGAGTTGTAGCGGGAGCTGGT
PA1706_1853054:1853104_RHS	pcrV	/5Phos/GTCGTTGAGCAGGGTGGTCTTCTCGaaaaaaaaaaaaaaaaaaaaaaaaaaaaaa
PA1706_1852944:1852994_LHS	pcrV	ccttggcacccgagaattccaGGGTTGTTGTCCTTCTCGAAGGGGT
PA1706_1852944:1852994_RHS	pcrV	/5Phos/ACTCATCGCTGAGGCCCTTGAGTTCaaaaaaaaaaaaaaaaaaaaaaaaaaaaaa
PA4462_4992987:4993037_LHS	rpoN	ccttggcacccgagaattccaGAAATCGTCGCCGTCTTCCTGGCGT
PA4462_4992987:4993037_RHS	rpoN	/5Phos/TCGAGCATGGGATTGGATTCCAGCGaaaaaaaaaaaaaaaaaaaaaaaaaaaaaa
PA4462_4993103:4993153_LHS	rpoN	ccttggcacccgagaattccaCTCCACTGGTCGTCGTCGAGGCTTT
PA4462_4993103:4993153_RHS	rpoN	/5Phos/CGACGCTGGGCGTGGCGCTTTCCTGaaaaaaaaaaaaaaaaaaaaaaaaaaaaaa
PA4462_4993214:4993264_LHS	rpoN	ccttggcacccgagaattccaCGCGCGGTGAAGTCCCACTCGTCAT
PA4462_4993214:4993264_RHS	rpoN	/5Phos/CGTCGTTGCTGGGCAGGCTGCTGGCaaaaaaaaaaaaaaaaaaaaaaaaaaaaaa
PA3841_4303185:4303235_LHS	exoS	ccttggcacccgagaattccaCTGGACCTCGCCTGAACGTTCCGGT
PA3841_4303185:4303235_RHS	exoS	/5Phos/TTGCTTGCCAGGTCGAGAGCATCGAaaaaaaaaaaaaaaaaaaaaaaaaaaaaaa
PA3841_4303385:4303435_LHS	exoS	ccttggcacccgagaattccaTCCCGCTGACATCGATTCCGGACCT
PA3841_4303385:4303435_RHS	exoS	/5Phos/GCCGAACACGGTGGATATCGTGCCCaaaaaaaaaaaaaaaaaaaaaaaaaaaaaa
PA3841_4303531:4303581_LHS	exoS	ccttggcacccgagaattccaCCGCCACGGGTGCCACGGAAAGTCT
PA3841_4303531:4303581_RHS	exoS	/5Phos/TCACTACCTGTTCAGCCTGTCCGCTaaaaaaaaaaaaaaaaaaaaaaaaaaaaaa
PA3544_3968556:3968606_LHS	algE	ccttggcacccgagaattccaTCCGATTCGCCGGTGATCTTCACGT
PA3544_3968556:3968606_RHS	algE	/5Phos/CCAGGCCGAAGTTCTTCGGCGCCTCaaaaaaaaaaaaaaaaaaaaaaaaaaaaaa
PA3544_3968723:3968773_LHS	algE	ccttggcacccgagaattccaCGGTGTCCGATTGCAGGGTGTCGGT
PA3544_3968723:3968773_RHS	algE	/5Phos/CTCGATGGTGTCGGTGGCGGCCACCaaaaaaaaaaaaaaaaaaaaaaaaaaaaaa
PA3544_3968781:3968831_LHS	algE	ccttggcacccgagaattccaGCGGCGAGGTAGCTCTTGTCCGGCT
PA3544_3968781:3968831_RHS	algE	/5Phos/CGCGACCGTCGTTGCGGCTGTTGTTaaaaaaaaaaaaaaaaaaaaaaaaaaaaaa
AE004091.2:c726993-724103_726275:726325_LHS	23s rRNA	ccttggcacccgagaattccaACCATACACTGTCCTCGATCCGGAT
AE004091.2:c726993-724103_726275:726325_RHS	23s rRNA	/5Phos/TACGGACCAGAGTTAGAACCTCAAGaaaaaaaaaaaaaaaaaaaaaaaaaaaaaa
AE004091.2:c726993-724103_725790:725840_LHS	23s rRNA	ccttggcacccgagaattccaACCAGCCAGAGCTTACGGAGTAAAT
AE004091.2:c726993-724103_725790:725840_RHS	23s rRNA	/5Phos/CCTTCACCCTAGCCGGCGCACCTTCaaaaaaaaaaaaaaaaaaaaaaaaaaaaaa
AE004091.2:c726993-724103_725241:725291_LHS	23s rRNA	ccttggcacccgagaattccaCAGAACGCTCCTCTACCGCGTCACT
AE004091.2:c726993-724103_725241:725291_RHS	23s rRNA	/5Phos/TACGTGACACCCGCAGCTTCGGTGTaaaaaaaaaaaaaaaaaaaaaaaaaaaaaa
AE004091.2:c726993-724103_724687:724737_LHS	23s rRNA	ccttggcacccgagaattccaATTAAGACTCGCTTTCGCTACGCCT
AE004091.2:c726993-724103_724687:724737_RHS	23s rRNA	/5Phos/ACCCTATACGGTTAAGCTTGCCACTaaaaaaaaaaaaaaaaaaaaaaaaaaaaaa
AE004091.2:c726993-724103_724355:724405_LHS	23s rRNA	ccttggcacccgagaattccaTCCAGAGCGTTCCGCTAAAATCAAT
AE004091.2:c726993-724103_724355:724405_RHS	23s rRNA	/5Phos/GAAGCTTAAGGGCTAATCCCCGTTCaaaaaaaaaaaaaaaaaaaaaaaaaaaaaa

### Sheet: S table 5
donor_id	Lung location	selection	PSA_23S_count	PSA_23S_density (per micron squared)
B	LUL	blood9	0	0
B	LUL	blood6	0	0
B	LUL	blood8	0	0
B	LUL	blood9	0	0
B	LLL	blood	0	0
B	RLL	blood	0	0
B	LLL	blood10	0	0
B	LLL	blood12	0	0
B	LLL	blood13	0	0
B	LLL	blood14	0	0
B	LLL	blood16	0	0
B	LLL	blood20	0	0
B	LLL	blood22	0	0
B	LLL	blood23	0	0
B	LLL	blood24	0	0
B	LLL	blood3	0	0
B	RLL	blood3	0	0
B	LLL	blood4	0	0
B	RLL	blood4	0	0
B	LLL	blood5	0	0
B	RLL	blood6	0	0
B	RLL	blood7	0	0
B	RLL	blood8	0	0
B	LLL	blood9	0	0
B	RLL	blood9	0	0
B	RLL	lumen2	0	0
B	RLL	lumen6	0	0
B	LLL	blood1	0	0
B	LLL	blood2	0	0
B	LLL	lumen2	0	0
B	LUL	blood	0	0
B	RLL	blood	0	0
B	RLL	blood2	0	0
B	LUL	blood3	0	0
B	LUL	blood6	0	0
B	LUL	blood7	0	0
B	LUL	lumen5	0	0
B	LUL	blood2	0	0
B	RLL	blood2	0	0
B	RLL	blood6	0	0
B	RLL	lumen2	0	0
B	RUL	blood2	1	2.9253e-05
B	LUL	blood10	1	0.000162902
B	LUL	blood11	1	2.41162e-05
B	LUL	blood3	1	3.79675e-05
B	LUL	blood5	1	5.50025e-05
B	LLL	blood11	1	4.32299e-05
B	RLL	blood12	1	6.14801e-05
B	LLL	blood15	1	1.59992e-05
B	LLL	blood17	1	3.47818e-05
B	LLL	blood19	1	5.53364e-05
B	RLL	blood2	1	1.32323e-05
B	LLL	blood21	1	3.33448e-05
B	RLL	blood5	1	2.13588e-05
B	LLL	blood6	1	7.51906e-05
B	LLL	lumen2	1	3.09053e-05
B	LLL	blood	1	4.76029e-06
B	LLL	blood4	1	3.82869e-06
B	LLL	blood5	1	1.24393e-05
B	LLL	blood3	1	1.85321e-05
B	LUL	lumen6	1	1.84246e-05
B	RLL	blood11	2	1.37333e-05
B	LLL	blood18	2	6.66917e-05
B	LLL	blood3	2	5.73066e-06
B	LUL	blood5	2	9.54836e-06
B	LUL	lumen4	2	6.67522e-05
B	RLL	blood10	3	0.000113109
B	LLL	blood2	3	0.000135708
B	LLL	blood7	3	2.26837e-05
B	RLL	lumen3	3	7.34181e-05
D	LUL	blood2	3	3.17988e-06
D	RLL	lumen2	3	1.51364e-06
D	LUL	lumen4	3	4.98117e-06
D	LUL	blood7	4	0.000155109
D	RML	blood_6	4	0.00026259
D	LLL	blood2	4	9.45636e-05
D	LUL	blood	4	3.75884e-06
D	LUL	blood3	4	1.60306e-06
D	RLL	blood	4	6.85786e-06
D	RLL	blood3	4	1.11758e-05
D	RML	blood_4	5	4.2134e-05
D	LLL	blood8	5	7.46378e-05
D	LUL	blood4	5	3.91205e-05
D	RLL	blood4	5	3.22071e-05
D	RML	blood_3	6	0.000897451
D	LLL	blood1	6	8.5468e-05
D	RUL	blood3	6	2.68382e-05
D	LUL	blood4	7	9.40224e-05
D	LUL	lumen3	7	1.02987e-05
D	LUL	lumen3	7	0.000323832
D	RML	blood_5	8	0.000165187
D	LLL	blood6	9	6.32735e-06
D	RUL	blood	10	8.18499e-06
D	RLL	lumen7	10	0.000179649
D	RUL	blood10	11	0.000230382
D	LUL	blood2	15	0.000185766
D	RLL	lumen4	17	0.000326207
D	LLL	blood3	18	0.00036296
D	RUL	blood4	24	0.000233656
D	RML	lumen_10	26	0.000285575
D	LUL	blood5	31	0.0006569
D	LLL	lumen9	33	0.00220577
D	LUL	blood7	34	0.000689225
D	LLL	blood5	35	0.000520962
D	RUL	blood9	39	0.000644683
D	LUL	lumen5	41	0.000253891
D	LUL	blood8	44	0.000584891
D	RML	lumen_9	48	0.00114894
D	LUL	blood2	49	0.000844241
D	LUL	blood	55	0.000264062
D	LUL	blood	62	7.97425e-05
D	RML	blood_2	64	0.00174324
D	LUL	blood6	66	0.000243596
D	LUL	lumen5	75	0.00325674
D	RUL	lumen3	78	0.000229066
D	LUL	blood4	94	0.0009571
D	RLL	lumen	98	0.000204927
D	LUL	lumen4	115	0.000414635
D	LUL	lumen2	120	0.000219421
D	RUL	blood13	121	0.00236563
D	LLL	lumen10	138	0.000551199
D	LLL	lumen8	168	0.000362583
D	RUL	blood12	184	0.0168397
D	LLL	blood2	189	0.00100671
D	RLL	lumen5	242	0.000245305
D	RML	blood	256	0.000225169
D	RUL	blood2	261	0.00220498
D	RUL	blood5	287	0.00318189
D	LLL	lumen4	289	0.000661468
D	RLL	lumen	314	0.000359144
D	LLL	lumen3	338	0.000415761
D	LLL	blood	425	0.00210274
D	RLL	lumen4	427	0.0021306
D	RML	lumen_12	432	0.00188131
D	RUL	blood11	483	0.00861229
E	LUL	lumen	495	0.000436322
E	RUL	lumen2	528	0.000214491
E	LUL	lumen2	542	0.000305853
E	LUL	lumen2	669	0.000196553
E	RUL	blood8	707	0.0139026
E	RML	lumen_3	798	0.0131152
E	RLL	lumen6	803	0.00575643
E	RUL	blood3	813	0.0213733
E	LLL	blood4	851	0.00316982
E	RUL	blood15	911	0.0085067
E	LLL	lumen3	984	0.000796417
E	RLL	lumen5	1176	0.00391792
E	RUL	lumen4	1303	0.00224023
E	RML	lumen_1	1386	0.00125087
E	RUL	lumen	1390	0.000172379
E	LLL	lumen6	1458	0.00110177
E	RUL	blood14	1483	0.0249183
E	RUL	blood	1564	0.00395109
E	LLL	blood6	1581	0.00118032
E	LLL	blood	1794	0.00126658
E	RLL	lumen3	1937	0.000716435
E	LLL	lumen	2236	0.000481551
E	LLL	lumen4	2864	0.000285393
E	LUL	blood3	3232	0.00191199
E	RML	lumen_11	4140	0.0027275
E	LLL	lumen	4339	0.00133273
E	LLL	lumen5	5173	0.00216752
E	LLL	lumen8	5500	0.0214853
E	RML	lumen_4	6034	0.00942374
E	RUL	blood7	6037	0.00981112
E	RUL	blood6	6631	0.0065959
F	LUL	lumen	8737	0.000149306
F	RML	lumen_2	9202	0.0194951
F	RUL	lumen2	9372	0.00595452
F	LLL	lumen6	9717	0.00413966
F	RLL	blood	11746	0.00268732
F	LUL	lumen3	11775	0.00380961
F	RUL	lumen	12401	0.0087826
H	RML	lumen_5	12688	0.019683
H	RLL	lumen	16903	0.000738916
H	RML	lumen	18524	0.00272431
H	LUL	lumen	18967	0.00189593
H	LLL	lumen	20155	0.00119945
H	LUL	lumen6	26717	0.0144338
H	RUL	lumen3	27332	0.00475561
H	LLL	lumen7	28013	0.00460146
H	RUL	lumen_damaged	34399	0.0229893
H	LLL	lumen5	36207	0.00775528
H	RLL	blood2	41707	0.0192232
H	RML	lumen_8	45473	0.0140874
H	RUL	lumen_damaged_2	47133	0.0149721
H	RLL	lumen	49888	0.00223354
H	LUL	lumen7	69631	0.0136459
H	LUL	lumen2	76202	0.0284394
H	RML	lumen_7	77618	0.0572087
H	LLL	lumen2	113627	0.0248233
H	LUL	lumen3	154277	0.0768598
H	RML	lumen_6	229510	0.0500771
H	LUL	lumen	611022	0.0274266
H	LLL	lumen	914761	0.121231
